# Lack of tetrodotoxin analogues and individual metabolomic profiling of the cryptic frog *Colostethus imbricolus*

**DOI:** 10.1101/2025.08.14.655531

**Authors:** Mabel Gonzalez, Pablo Palacios-Rodriguez, Chiara Carazzone

## Abstract

Poison frogs (Dendrobatoidea) are characterized by the great diversity of alkaloids discovered in their skin. However, most of these alkaloids have been found in brightly colored species and there is a wide lack of knowledge of alkaloid profiles in the less colorful species. Previous finding of paralytic tetrodotoxins (TTXs) in only two cryptically colored species from the genus *Colostethus,* establishes the unique occurrence of hydrophilic alkaloids in the superfamily Dendrobatoidea. Unpublished results using extracts from *Colostethus imbricolus*, demonstrated that this species contains paralysis-producing substances, after intraperitoneal injection of mice. To analyze their skin metabolites and to determine if they correspond to TTX, or TTX analogues, we have employed a TTX-targeted separation in normal phase gradient, and an untargeted profiling in reversed-phase gradient. After performing both analyses, neither TTX nor TTX-analogues were detected in *C. imbricolus*. In contrast, other metabolites were separated, allowing the extraction of 76 adducts common to both analyses, being 33 of them tentatively annotated as amphibian alkaloids, eight as amphibian metabolites different from alkaloids and 25 that matched with natural products from the DNP. A total of 10 common molecular formulas remained non-annotated. The absence of MS/MS spectra for these adducts requires their structures to be confirmed in future analyses, following the completion of targeted MS/MS acquisition. After analyzing the inter-individual variation of six specimens, it was demonstrated that the skin metabolome differs between males and females of *C. imbricolus*. Our results lead us to conclude that TTX is not the only paralyzing compound in dendrobatid frogs and that more work should be undergone to identify this phenomenon. A notable additional outcome of this study is the first successful separation of TTX on an SB-CN column using a normal-phase gradient, enabling a novel method for TTX-targeted separation.

**Graphical abstract:** 
