## Supplementary material for "Lack of tetrodotoxin analogues and individual metabolomic profiling of the cryptic frog *Colostethus imbricolus*": S5 Table

PC1 (40.1 %)	PC2 (19.6 %)	z-axis	tooltip	PC1	PC2	formulas:formulas	Potential annotation, adduct and annotation score
-0.04262643485	0.001673255596	0	"#1457 m/z 196.1447 (12.42 min)"	0.04262643485	0.001673255596	C10H17N3O
-0.0425455016	-0.002104544562	1	"#2783 m/z 246.2166 (17.57 min)"	0.0425455016	0.002104544562	C15H29N	223A-5,6,8-I: [M+Na]+: 0.346
-0.04250415202	-0.003786815544	0	"#3683 m/z 243.2497 (24.08 min)"	0.04250415202	0.003786815544	C8H30N6O2
-0.04250108256	-0.001626474228	1	"#2266 m/z 270.2069 (14.61 min)"	0.04250108256	0.001626474228	C14H27NO	225A-Izidine: [M+FA]-: 0.857
-0.04246293634	-0.001111069012	1	"#4125 m/z 338.1988 (32.85 min)"	0.04246293634	0.001111069012	C17H27NO3	293G-Unclass: [M+FA]-: 0.617
0.0418020966	0.0000710301659	0	"#438 m/z 189.1226 (5.09 min)"	0.0418020966	0.0000710301659	C6H14N5O2
0.0412366331	0.007810288828	0	"#391 m/z 123.0551 (4.98 min)"	0.0412366331	0.007810288828	C6H6N2O	3-Pyridinecarboxamide (2 additional hits)b (Shekhovtsov 2021)
0.03944038223	-0.004073745145	0	"#93 m/z 120.9812 (3.96 min)"	0.03944038223	0.004073745145	None
0.03801296249	0.006257155011	0	"#51 m/z 129.0224 (3.93 min)"	0.03801296249	0.006257155011	None
0.03723341325	-0.008039269727	1	"#436 m/z 136.0636 (5.12 min)"	0.03723341325	0.008039269727	C5H5N5	135-Adenine
