## Supplementary material for "Lack of tetrodotoxin analogues and individual metabolomic profiling of the cryptic frog *Colostethus imbricolus*": S2 Table

Mass	name	m/z	Formula
278.0837	Sulfamethazine	278.0837	C12H14N4O2S
284.0135	Sulfachloropyridazine	284.0135	C10H9N4O2SCl
310.0736	Sulfadimethoxine	310.0736	C12H14N4O4S
270.0245	Sulfamethizole	270.0245	C9H10N4O2S2
135.0545	135-Adenine	135.0545	C5H5N5
151.1361	151A-Unclass	151.1361	C10H17N
151.1361	151B-Polyzonimine	151.1361	C10H17N
153.1517	153A-Unclass	153.1517	C10H19N
153.1517	153B-Unclass	153.1517	C10H19N
153.1517	153C-Unclass	153.1517	C10H19N
155.1310	155-Unclass	155.1310	C9H17NO
161.0953	161A-Unclass	161.0953	C9H11N3
161.0953	161B-Unclass	161.0953	C9H11N3
162.1157	162-Nicotine	162.1157	C10H14N2
167.1674	167A-5,8-I	167.1674	C11H21N
167.1674	167B Synthetic 5-propyl-Izidine	167.1674	C11H21N
167.1674	167C-Unclass	167.1674	C11H21N
167.1674	167D-Unclass	167.1674	C11H21N
167.1674	167E-3,5-I	167.1674	C11H21N
167.1674	167F-3,5-P	167.1674	C11H21N
167.1310	167G-Unclass	167.1310	C10H17NO
167.1674	167H-DHQ	167.1674	C11H21N
179.1674	179-Dehydro-5,8-I	179.1674	C12H21N
181.1830	181A-3,5-I	181.1830	C12H23N
181.1830	181B-5,8-I	181.1830	C12H23N
181.1830	181C-Unclass	181.1830	C12H23N
181.1830	181D-DHQ	181.1830	C12H23N
181.1830	181E-Unclass	181.1830	C12H23N
183.1987	183A-Pip	183.1987	C12H25N
183.1987	183B-Pyr	183.1987	C12H25N
183.1987	183C-Unclass	183.1987	C12H25N
185.1780	185-Pip	185.1780	C11H23NO
189.1517	189-THQ	189.1517	C13H19N
191.1674	191A-Tricyclic	191.1674	C13H21N
191.1674	191B-Tricyclic(Propyleine)	191.1674	C13H21N
191.1674	191C-Unclass	191.1674	C13H21N
191.1674	191D-Izidine	191.1674	C13H21N
191.1674	191E-Izidine	191.1674	C13H21N
191.1674	191F-Tricyclic	191.1674	C13H21N
191.1310	191G-Unclass	191.1310	C12H17NO
191.1674	191H-Dehydro-5,8-I	191.1674	C13H21N
193.1830	193A-Unclass	193.1830	C13H23N
193.1830	193B-Isomer1-Tricyclic	193.1830	C13H23N
193.1830	193B-Isomer2-Tricyclic	193.1830	C13H23N
193.1830	193C-Tricyclic	193.1830	C13H23N
193.1830	193D-OHQ	193.1830	C13H23N
193.1830	193E-5,8-I	193.1830	C13H23N
193.1830	193F-DeoxyhPTX	193.1830	C13H23N
193.1830	193G-5,6,8-I	193.1830	C13H23N
193.1830	193H-DeoxyPTX	193.1830	C13H23N
193.1830	193I-Izidine	193.1830	C13H23N
193.1830	193J-Izidine	193.1830	C13H23N
193.1830	193K-Unclass	193.1830	C13H23N
193.1830	193L-Tricyclic	193.1830	C13H23N
195.1987	195A-DHQ	195.1987	C13H25N
195.1987	195A-DHQ	195.1987	C13H25N
195.1987	195B-Isomer1-3,5-I	195.1987	C13H25N
195.1987	195B-Isomer2-3,5-I	195.1987	C13H25N
195.1987	195C-4,6-Q	195.1987	C13H25N
195.1987	195D-5,6,8-I	195.1987	C13H25N
195.1987	195E-Unclass	195.1987	C13H25N
195.1987	195F-3,5-P	195.1987	C13H25N
195.1987	195G-5,6,8-I	195.1987	C13H25N
195.1987	195H-Izidine	195.1987	C13H25N
195.1987	195I-Isomer1-5,8-I	195.1987	C13H25N
195.1987	195I-Isomer2-5,8-I	195.1987	C13H25N
195.1987	195J-DHQ	195.1987	C13H25N
195.1987	195K-Izidine	195.1987	C13H25N
195.1987	195L-Unclass	195.1987	C13H25N
195.1987	195M-Unclass	195.1987	C13H25N
195.1987	195N-Lehm	195.1987	C13H25N
196.1576	196-Epiquinamide	196.1576	C11H20N2O
197.1780	197A-Unclass	197.1780	C12H23NO
197.2143	197B-Pyr	197.2143	C13H27N
197.1780	197C-5,8-I	197.1780	C12H23NO
197.1780	197D-Unclass	197.1780	C12H23NO
197.2143	197E-Isomer1-Pip	197.2143	C13H27N
197.2143	197E-Isomer2-Pip	197.2143	C13H27N
197.2143	197F-Pip	197.2143	C13H27N
197.1780	197G-5,6,8-I	197.1780	C12H23NO
197.1780	197H-5,6,8-I	197.1780	C12H23NO
197.1780	197I-Izidine	197.1780	C12H23NO
199.1936	199-Unclass	199.1936	C12H25NO
201.1517	201A-Dehydro-5,8-I	201.1517	C14H19N
201.1517	201B-Isomer1-Tricyclic	201.1517	C14H19N
201.1517	201B-Isomer2-Tricyclic	201.1517	C14H19N
201.1517	201B-Isomer3-Tricyclic	201.1517	C14H19N
203.1674	203A-5,8-I	203.1674	C14H21N
203.1674	203B-Isomer1-Tricyclic	203.1674	C14H21N
203.1674	203B-Isomer2-Tricyclic	203.1674	C14H21N
205.1830	205A-5,8-I	205.1830	C14H23N
205.1830	205B-Tricyclic	205.1830	C14H23N
205.1830	205C-Unclass	205.1830	C14H23N
205.1830	205D-Unclass	205.1830	C14H23N
205.1467	205E-Tricyclic	205.1467	C13H19NO
205.1830	205F-Izidine	205.1830	C14H23N
205.1830	205G-Izidine	205.1830	C14H23N
205.1830	205H-Tricyclic	205.1830	C14H23N
205.1830	205I-Tricyclic	205.1830	C14H23N
205.1830	205J-Tricyclic	205.1830	C14H23N
205.1830	205K-Tricyclic	205.1830	C14H23N
207.1987	207A-5,8-I	207.1987	C14H25N
207.1623	207B-Unclass	207.1623	C13H21NO
207.1987	207C-5,6,8-I	207.1987	C14H25N
207.1987	207D-Unclass	207.1987	C14H25N
207.1987	207E-Dehydro-5,8-I	207.1987	C14H25N
207.1987	207F-Unclass	207.1987	C14H25N
207.1987	207GH-Isomer1-Tricyclic	207.1987	C14H25N
207.1987	207GH-Isomer2-Tricyclic	207.1987	C14H25N
207.1987	207GH-Isomer3-Tricyclic	207.1987	C14H25N
207.1987	207I-1,4-Q	207.1987	C14H25N
207.1987	207J-Tricyclic	207.1987	C14H25N
207.1987	207K-Tricyclic	207.1987	C14H25N
207.1987	207L-Unclass	207.1987	C14H25N
207.1987	207M-Pip	207.1987	C14H25N
207.1987	207N-Unclass	207.1987	C14H25N
207.1987	207O-DeoxyhPTX	207.1987	C14H25N
207.1987	207P-Tricyclic	207.1987	C14H25N
207.1987	207Q-5,8-I	207.1987	C14H25N
207.1987	207R-Tricyclic	207.1987	C14H25N
207.1987	207S-Izidine	207.1987	C14H25N
207.1623	207T-Isomer 1-Izidine	207.1623	C13H21NO
207.1623	207T-Isomer 2-Izidine	207.1623	C13H21NO
207.1623	207U-Tricyclic	207.1623	C13H21NO
207.1987	207V-Izidine	207.1987	C14H25N
208.0767	208/10-Epibatidine	208.0767	C11H13N2Cl
209.1780	209A-DHQ	209.1780	C13H23NO
209.2143	209B-5,8-I	209.2143	C14H27N
209.2143	209C-5,6,8-I	209.2143	C14H27N
209.2143	209D-synthetic-5,9E-hexyl-Izidine	209.2143	C14H27N
209.2143	209D-synthetic-5,9Z-hexyl-Izidine	209.2143	C14H27N
209.2143	209E-5,6,8-I	209.2143	C14H27N
209.1780	209F-PTX	209.1780	C13H23NO
209.2143	209G-Unclass	209.2143	C14H27N
209.1780	209H-DesmethylhPTX	209.1780	C13H23NO
209.2143	209I-5,8-I	209.2143	C14H27N
209.2143	209J-DHQ	209.2143	C14H27N
209.2143	209K-3,5-P	209.2143	C14H27N
209.2143	209L-Izidine	209.2143	C14H27N
209.1780	209M-Unclass	209.1780	C13H23NO
209.2143	209N-Izidine	209.2143	C14H27N
209.1780	209O-Tricyclic	209.1780	C13H23NO
209.1780	209P-Tricyclic	209.1780	C13H23NO
209.1780	209Q-3,5-P	209.1780	C13H23NO
209.1780	209R-Unclass	209.1780	C13H23NO
209.1780	209S-5,8-I	209.1780	C13H23NO
211.1936	211A-DHQ	211.1936	C13H25NO
211.1936	211B-Izidine	211.1936	C13H25NO
211.1936	211C-Izidine	211.1936	C13H25NO
211.2300	211D-Pip	211.2300	C14H29N
211.1936	211E-3,5-I	211.1936	C13H25NO
211.1936	211F-Izidine	211.1936	C13H25NO
211.1936	211G-Unclass	211.1936	C13H25NO
211.1936	211H-Isomer1-Unclass	211.1936	C13H25NO
211.1936	211H-Isomer2-Unclass	211.1936	C13H25NO
211.2300	211I-Pip	211.2300	C14H29N
211.2300	211J-Pip	211.2300	C14H29N
211.1936	211K-DHQ	211.1936	C13H25NO
211.1936	211L-5,6,8-I	211.1936	C13H25NO
211.1936	211M-5,6,8-I	211.1936	C13H25NO
211.1936	211N-Izidine	211.1936	C13H25NO
211.1936	211O-Unclass	211.1936	C13H25NO
211.1936	211P-Izidine	211.1936	C13H25NO
211.1936	211Q-1,4-Q	211.1936	C13H25NO
211.1572	211R-Unclass	211.1572	C12H21NO2
211.1936	211S-Izidine	211.1936	C13H25NO
211.2300	211T-Pyr	211.2300	C14H29N
213.2093	213A-Pip	213.2093	C13H27NO
213.2093	213B-Pip	213.2093	C13H27NO
215.1674	215-Izidine	215.1674	C15H21N
217.1830	217A-1,4-Q	217.1830	C15H23N
217.1830	217B-5,8-I	217.1830	C15H23N
217.1830	217C-Unclass	217.1830	C15H23N
217.1830	217D-Unclass	217.1830	C15H23N
217.1830	217E-Tricyclic	217.1830	C15H23N
217.1830	217F-Unclass	217.1830	C15H23N
217.1830	217G-5,6,8-I	217.1830	C15H23N
219.1987	219A-2-epi-trans-DHQ	219.1987	C15H25N
219.1987	219A-5-epi-trans-DHQ	219.1987	C15H25N
219.1987	219A-cis-DHQ	219.1987	C15H25N
219.1987	219A-trans-DHQ	219.1987	C15H25N
219.1987	219B-1,4-Q	219.1987	C15H25N
219.1987	219C-DHQ	219.1987	C15H25N
219.1987	219D-DHQ	219.1987	C15H25N
219.1987	219E-Izidine	219.1987	C15H25N
219.1987	219F-5,8-I	219.1987	C15H25N
219.1987	219G-Dehydro-5,8-I	219.1987	C15H25N
219.1987	219H-Izidine	219.1987	C15H25N
219.1987	219I-Isomer1-Tricyclic	219.1987	C15H25N
219.1987	219I-Isomer2-Tricyclic	219.1987	C15H25N
219.1987	219J-5,8-I	219.1987	C15H25N
219.1987	219K-Isomer1-Tricyclic	219.1987	C15H25N
219.1987	219K-Isomer2-Tricyclic	219.1987	C15H25N
219.1987	219L-5,8-I	219.1987	C15H25N
219.1987	219M-Unclass	219.1987	C15H25N
219.1987	219N-5,6,8-I	219.1987	C15H25N
219.1987	219O-Tricyclic	219.1987	C15H25N
221.2143	221A-5,8-I	221.2143	C15H27N
221.2143	221B-DHQ	221.2143	C15H27N
221.2143	221C-DHQ	221.2143	C15H27N
221.2143	221D-DHQ	221.2143	C15H27N
221.2143	221E-Izidine	221.2143	C15H27N
221.1780	221F-DehydrodesmethylPTX	221.1780	C14H23NO
221.2143	221G-Isomer1-Tricyclic	221.2143	C15H27N
221.2143	221G-Isomer2-Tricyclic	221.2143	C15H27N
221.2143	221H-3,5-I	221.2143	C15H27N
221.2143	221I-5,8-I	221.2143	C15H27N
221.2143	221J-Dehydro-5,8-I	221.2143	C15H27N
221.2143	221K-5,8-I	221.2143	C15H27N
221.2143	221L-Isomer1-Pip	221.2143	C15H27N
221.2143	221L-Isomer2-Pip	221.2143	C15H27N
221.2143	221M-Tricyclic	221.2143	C15H27N
221.1780	221N-Izidine	221.1780	C14H23NO
221.1780	221O-Dehydro-5,8-I	221.1780	C14H23NO
221.2143	221P-5,6,8-I	221.2143	C15H27N
221.2143	221Q-5,6,8-I	221.2143	C15H27N
221.1780	221R-Izidine	221.1780	C14H23NO
221.2143	221S-Tricyclic	221.2143	C15H27N
221.2143	221T-5,6,8-I	221.2143	C15H27N
221.2143	221U-5,6,8-I	221.2143	C15H27N
221.1780	221V-Dehydro-5,8-I	221.1780	C14H23NO
221.1780	221W-Tricyclic	221.1780	C14H23NO
221.2143	221X-1,4-Q	221.2143	C15H27N
221.2143	221Y-5,8-I	221.2143	C15H27N
222.1732	222-SpiroP	222.1732	C13H22N2O
222.0924	222/4A-N-Methylepibatidine	222.0924	C12H15N2Cl
222.0560	222/4B-Phantasmidine	222.0560	C11H11N2OCl
223.2300	223A-5,6,8-I	223.2300	C15H29N
223.2300	223AA-5,8-I	223.2300	C15H29N
223.2300	223AB-5E,9E-3,5-I	223.2300	C15H29N
223.2300	223AB-5E,9Z-3,5-I	223.2300	C15H29N
223.2300	223AB-5Z,9E-3,5-I	223.2300	C15H29N
223.2300	223AB-5Z,9Z-3,5-I	223.2300	C15H29N
223.2300	223B-3,5-P	223.2300	C15H29N
223.1936	223BB-Unclass	223.1936	C14H25NO
223.1936	223C-5,6,8-I	223.1936	C14H25NO
223.1936	223CC-Unclass	223.1936	C14H25NO
223.2300	223DD-Unclass	223.2300	C15H29N
223.2300	223D-Isomer1-5,8-I	223.2300	C15H29N
223.2300	223D-Isomer2-5,8-I	223.2300	C15H29N
223.1936	223E-Isomer1-Izidine	223.1936	C14H25NO
223.1936	223E-Isomer2-Izidine	223.1936	C14H25NO
223.2300	223F-Isomer1-cis-DHQ	223.2300	C15H29N
223.2300	223F-Isomer2-DHQ	223.2300	C15H29N
223.2300	223F-Isomer3-DHQ	223.2300	C15H29N
223.1936	223G-hPTX	223.1936	C14H25NO
223.2300	223H-3,5-P	223.2300	C15H29N
223.2300	223I-Izidine	223.2300	C15H29N
223.2300	223J-5,8-I	223.2300	C15H29N
223.2300	223K-Isomer1-Pip	223.2300	C15H29N
223.2300	223K-Isomer2-Pip	223.2300	C15H29N
223.2300	223L-Unclass	223.2300	C15H29N
223.2300	223M-cis-3,5-P	223.2300	C15H29N
223.2300	223M-trans-3,5-P	223.2300	C15H29N
223.2300	223N-Pyr	223.2300	C15H29N
223.1572	223O-Unclass	223.1572	C13H21NO2
223.1936	223P-Tricyclic	223.1936	C14H25NO
223.2300	223Q-DHQ	223.2300	C15H29N
223.2300	223R-3,5-I	223.2300	C15H29N
223.2300	223S-4,6-Q	223.2300	C15H29N
223.2300	223T-Isomer1-Unclass	223.2300	C15H29N
223.2300	223T-Isomer2-Unclass	223.2300	C15H29N
223.1936	223U-PTX	223.1936	C14H25NO
223.2300	223V-5,8-I	223.2300	C15H29N
223.2300	223W-Unclass	223.2300	C15H29N
223.2300	223X-5,6,8-I	223.2300	C15H29N
223.2300	223Y-Unclass	223.2300	C15H29N
223.2300	223Z-3,5-I	223.2300	C15H29N
225.2093	225A-Izidine	225.2093	C14H27NO
225.2457	225B-Pip	225.2457	C15H31N
225.2457	225C-Pyr	225.2457	C15H31N
225.2093	225D-Isomer1-5,8-I	225.2093	C14H27NO
225.2093	225D-Isomer2-5,8-I	225.2093	C14H27NO
225.1729	225E-aPTX	225.1729	C13H23NO2
225.1729	225F-PTX	225.1729	C13H23NO2
225.2093	225G-Izidine	225.2093	C14H27NO
225.2457	225H-Pyr	225.2457	C15H31N
225.2457	225I-Pip	225.2457	C15H31N
225.2093	225J-Izidine	225.2093	C14H27NO
225.2093	225K-5,6,8-I	225.2093	C14H27NO
225.2093	225L-Isomer1-5,6,8-I	225.2093	C14H27NO
225.2093	225L-Isomer2-5,6,8-I	225.2093	C14H27NO
225.2093	225M-5,8-I	225.2093	C14H27NO
225.2093	225N-Unclass	225.2093	C14H27NO
227.2249	227-Unclass	227.2249	C14H29NO
231.1987	231A-1,4-Q	231.1987	C16H25N
231.1987	231B-5,6,8-I	231.1987	C16H25N
231.1987	231C-5,8-I	231.1987	C16H25N
231.1623	231D-Izidine	231.1623	C15H21NO
231.1987	231E-DHQ	231.1987	C16H25N
231.1987	231F-Unclass	231.1987	C16H25N
231.1987	231G-5,8-I	231.1987	C16H25N
231.1987	231H-Izidine	231.1987	C16H25N
231.1987	231I-Unclass	231.1987	C16H25N
231.1987	231J-Unclass	231.1987	C16H25N
231.1987	231K-5,6,8-I	231.1987	C16H25N
231.1987	231L-Dehydro-5,8-I	231.1987	C16H25N
231.1987	231M-Unclass	231.1987	C16H25N
233.2143	233A-1,4-Q	233.2143	C16H27N
233.1780	233B-Izidine	233.1780	C15H23NO
233.2143	233C-N-Methyl-DHQ	233.2143	C16H27N
233.2143	233D-5,8-I	233.2143	C16H27N
233.2143	233E-Dehydro-5,8-I	233.2143	C16H27N
233.1780	233F-DehydrodesmethylPTX	233.1780	C15H23NO
233.2143	233G-5,6,8-I	233.2143	C16H27N
233.1780	233H-Unclass	233.1780	C15H23NO
233.2143	233I-1,4-Q	233.2143	C16H27N
233.2143	233J-Dehydro-5,8-I	233.2143	C16H27N
233.1780	233K-Unclass	233.1780	C15H23NO
233.2143	233L-5,6,8-I	233.2143	C16H27N
233.2143	233M-5,8-I	233.2143	C16H27N
234.1732	234-SpiroP	234.1732	C14H22N2O
235.1936	235A-HTX	235.1936	C15H25NO
235.2300	235AA-Tricyclic	235.2300	C16H29N
235.2300	235B´´-Isomer2-5,8-I	235.2300	C16H29N
235.2300	235B´-Isomer1-5,8-I	235.2300	C16H29N
235.1936	235BB-Unclass	235.1936	C15H25NO
235.1936	235C-DehydrodesmethylPTX	235.1936	C15H25NO
235.1572	235CC-Unclass	235.1572	C14H21NO2
235.1936	235D-Unclass	235.1936	C15H25NO
235.2300	235E-Isomer1-5,6,8-I	235.2300	C16H29N
235.2300	235E-Isomer2-5,6,8-I	235.2300	C16H29N
235.2300	235F-Pyr	235.2300	C16H29N
235.2300	235G-Unclass	235.2300	C16H29N
235.2300	235H-CPQ	235.2300	C16H29N
235.2300	235I-Tricyclic	235.2300	C16H29N
235.1936	235J-Unclass	235.1936	C15H25NO
235.2300	235K-Unclass	235.2300	C16H29N
235.1572	235L-Unclass	235.1572	C14H21NO2
235.2300	235M-Tricyclic	235.2300	C16H29N
235.1936	235N-DHQ	235.1936	C15H25NO
235.2300	235O-Unclass	235.2300	C16H29N
235.2300	235P-Unclass	235.2300	C16H29N
235.1936	235Q-Isomer1-Dehydro-5,8-I	235.1936	C15H25NO
235.1936	235Q-Isomer2-Dehydro-5,8-I	235.1936	C15H25NO
235.2300	235R-Isomer1-Unclass	235.2300	C16H29N
235.2300	235R-Isomer2-Unclass	235.2300	C16H29N
235.1936	235S-Unclass	235.1936	C15H25NO
235.1936	235T-Isomer1-Tricyclic	235.1936	C15H25NO
235.1936	235T-Isomer2-Tricyclic	235.1936	C15H25NO
235.2300	235U-1,4-Q	235.2300	C16H29N
235.2300	235V-DeoxyPTX	235.2300	C16H29N
235.2300	235W-1,4-Q	235.2300	C16H29N
235.1936	235X-Isomer1-Unclass	235.1936	C15H25NO
235.1936	235X-Isomer2-Unclass	235.1936	C15H25NO
235.1936	235Y-Tricyclic	235.1936	C15H25NO
235.1936	235Z-5,8-I	235.1936	C15H25NO
236.1889	236-SpiroP	236.1889	C14H24N2O
237.2093	237A-PTX	237.2093	C15H27NO
237.1729	237B-aPTX	237.1729	C14H23NO2
237.2457	237C-Isomer1-5,6,8-I	237.2457	C16H31N
237.2457	237C-Isomer2-5,6,8-I	237.2457	C16H31N
237.2457	237D-5,8-I	237.2457	C16H31N
237.2093	237E-3,5-I	237.2093	C15H27NO
237.2093	237F-HTX	237.2093	C15H27NO
237.2093	237G-3,5-P	237.2093	C15H27NO
237.2093	237H-Isomer1-5,8-I	237.2093	C15H27NO
237.2093	237H-Isomer2-5,8-I	237.2093	C15H27NO
237.2457	237I-4,6-Q	237.2457	C16H31N
237.2457	237J-Pip	237.2457	C16H31N
237.2093	237K-Unclass	237.2093	C15H27NO
237.2457	237L-5,6,8-I	237.2457	C16H31N
237.2093	237M-5,6,8-I	237.2093	C15H27NO
237.2093	237N-5,6,8-I	237.2093	C15H27NO
237.2093	237O-Tricyclic	237.2093	C15H27NO
237.2093	237P-Isomer1-Dehydro-5,8-I	237.2093	C15H27NO
237.2093	237P-Isomer2-Dehydro-5,8-I	237.2093	C15H27NO
237.2093	237P-Isomer3-Dehydro-5,8-I	237.2093	C15H27NO
237.2093	237Q-Tricyclic	237.2093	C15H27NO
237.2093	237R-3,5-P	237.2093	C15H27NO
237.2457	237S-5,6,8-I	237.2457	C16H31N
237.2457	237T-1,4-Q	237.2457	C16H31N
237.2457	237U-N-Methyl-DHQ	237.2457	C16H31N
238.1681	238-SpiroP(Nitropolyzonamine)	238.1681	C13H22N2O2
238.2535	238B-Unclass	238.2535	C16H32N
239.2249	239A-Izidine	239.2249	C15H29NO
239.2613	239AA-N-Me-Pyrrolidine	239.2613	C16H33N
239.2249	239AB-3,5-I	239.2249	C15H29NO
239.2249	239B-Izidine	239.2249	C15H29NO
239.2249	239C-5,8-I	239.2249	C15H29NO
239.2249	239CC-Izidine	239.2249	C15H29NO
239.2249	239CD-3,5-I	239.2249	C15H29NO
239.2249	239D-5,8-I	239.2249	C15H29NO
239.2249	239DD-5,6,8-I	239.2249	C15H29NO
239.2249	239E-3,5-I	239.2249	C15H29NO
239.2249	239F-Izidine	239.2249	C15H29NO
239.2249	239G-5,8-I	239.2249	C15H29NO
239.2249	239H-HTX	239.2249	C15H29NO
239.2613	239I-Pip	239.2613	C16H33N
239.1422	239J-Noranabasamine	239.1422	C15H17N3
239.2249	239K-cis-3,5-P	239.2249	C15H29NO
239.2249	239K-trans-3,5-P	239.2249	C15H29NO
239.2249	239L-Pip	239.2249	C15H29NO
239.1885	239M-hPTX	239.1885	C14H25NO2
239.1674	239N-Unclass	239.1674	C17H21N
239.2613	239O-Pip	239.2613	C16H33N
239.1422	239P-Pyridylnicotine	239.1422	C15H17N3
239.2249	239Q-3,5-I	239.2249	C15H29NO
239.2249	239R-3,5-P	239.2249	C15H29NO
239.2249	239S-Isomer1-Unclass	239.2249	C15H29NO
239.2249	239S-Isomer2-Unclass	239.2249	C15H29NO
239.2249	239T-Unclass	239.2249	C15H29NO
239.2249	239U-5,8-I	239.2249	C15H29NO
239.1885	239V-Unclass	239.1885	C14H25NO2
239.2249	239W-5,6,8-I	239.2249	C15H29NO
239.2249	239X-Izidine	239.2249	C15H29NO
239.2249	239Y-3,5-P	239.2249	C15H29NO
241.2042	241A-Unclass	241.2042	C14H27NO2
241.2770	241B-Unclass	241.2770	C16H35N
241.2042	241C-Unclass	241.2042	C14H27NO2
241.2406	241D-Pip	241.2406	C15H31NO
241.2042	241E-Izidine	241.2042	C14H27NO2
241.1830	241F-5,8-I	241.1830	C17H23N
241.2042	241G-Pip	241.2042	C14H27NO2
241.1678	241H-aPTX	241.1678	C13H23NO3
241.2042	241I-Unclass	241.2042	C14H27NO2
242.1783	242-Pseudo	242.1783	C16H22N2
243.1987	243A-5-epi-trans-DHQ	243.1987	C17H25N
243.1987	243A-cis-DHQ	243.1987	C17H25N
243.1987	243A-trans-DHQ	243.1987	C17H25N
243.1987	243B-5,8-I	243.1987	C17H25N
243.1987	243C-5,8-I	243.1987	C17H25N
243.1987	243D-5,8-I	243.1987	C17H25N
243.1987	243E-Tricyclic	243.1987	C17H25N
243.1987	243F-Dehydro-5,8-I	243.1987	C17H25N
243.1987	243G-Tricyclic	243.1987	C17H25N
243.1987	243H-Unclass	243.1987	C17H25N
243.1987	243I-Izidine	243.1987	C17H25N
243.1987	243J-Izidine	243.1987	C17H25N
245.1780	245A-CPQ	245.1780	C16H23NO
245.2143	245B-5,8-I	245.2143	C17H27N
245.2143	245C-5,8-I	245.2143	C17H27N
245.2143	245D-5,8-I	245.2143	C17H27N
245.2143	245E-DHQ	245.2143	C17H27N
245.2143	245F-Dehydro-5,8-I	245.2143	C17H27N
245.2143	245G-5,6,8-I	245.2143	C17H27N
245.2143	245H-Dehydro-5,8-I	245.2143	C17H27N
245.2143	245I-5,8-I	245.2143	C17H27N
245.2143	245J-Isomer1-Tricyclic	245.2143	C17H27N
245.2143	245J-Isomer2-Tricyclic	245.2143	C17H27N
245.2143	245K-Unclass	245.2143	C17H27N
245.2143	245L-Isomer1-Dehydro-5,8-I	245.2143	C17H27N
245.2143	245L-Isomer2-Dehydro-5,8-I	245.2143	C17H27N
245.2143	245M-Tricyclic	245.2143	C17H27N
245.2143	245N-5,8-I	245.2143	C17H27N
245.2143	245O-Izidine	245.2143	C17H27N
245.2143	245P-5,6,8-I	245.2143	C17H27N
245.2143	245Q-DHQ	245.2143	C17H27N
247.1936	247A-CPQ	247.1936	C16H25NO
247.2300	247B-5,6,8-I	247.2300	C17H29N
247.2300	247C-3,5-I	247.2300	C17H29N
247.2300	247D-1,4-Q	247.2300	C17H29N
247.2300	247E-5,8-I	247.2300	C17H29N
247.2300	247F-5,8-I	247.2300	C17H29N
247.2300	247G-Izidine	247.2300	C17H29N
247.2300	247H-Tricyclic	247.2300	C17H29N
247.2300	247I-3,5-P	247.2300	C17H29N
247.2300	247J-Izidine	247.2300	C17H29N
247.1936	247K-Unclass	247.1936	C16H25NO
249.2457	249A-3,5-I	249.2457	C17H31N
249.2093	249B-CPQ	249.2093	C16H27NO
249.2457	249C-5,6,8-I	249.2457	C17H31N
249.2457	249D-DHQ	249.2457	C17H31N
249.2457	249E-DHQ	249.2457	C17H31N
249.2093	249F-Unclass	249.2093	C16H27NO
249.2093	249G-DesmethylPTX	249.2093	C16H27NO
249.2457	249H-5,6,8-I	249.2457	C17H31N
249.2457	249I-3,5-P	249.2457	C17H31N
249.2093	249J-5,8-I	249.2093	C16H27NO
249.2093	249K-Isomer1-Dehydro-5,8-I	249.2093	C16H27NO
249.2093	249K-Isomer2-Dehydro-5,8-I	249.2093	C16H27NO
249.2093	249K-Isomer3-Dehydro-5,8-I	249.2093	C16H27NO
249.2093	249L-5,8-I	249.2093	C16H27NO
249.2093	249M-Tricyclic	249.2093	C16H27NO
249.2457	249N-Unclass	249.2457	C17H31N
249.2457	249O-5,8-I	249.2457	C17H31N
249.2093	249P-Unclass	249.2093	C16H27NO
249.1729	249Q-Unclass	249.1729	C15H23NO2
249.2457	249R-3,5-I	249.2457	C17H31N
249.1729	249S-Dehydro-5,8-I	249.1729	C15H23NO2
249.1729	249T-Isomer1-Dehydro-5,8-I	249.1729	C15H23NO2
249.1729	249T-Isomer2-Dehydro-5,8-I	249.1729	C15H23NO2
249.2457	249U-5,6,8-I	249.2457	C17H31N
249.2093	249V-Izidine	249.2093	C16H27NO
249.2457	249W-Dehydro-5,8-I	249.2457	C17H31N
249.2457	249X-3,5-P	249.2457	C17H31N
249.2093	249Y-Unclass	249.2093	C16H27NO
249.2457	249Z-Tricyclic	249.2457	C17H31N
251.2613	251A-DHQ	251.2613	C17H33N
251.2613	251AA-1,4-Q	251.2613	C17H33N
251.2249	251B-5,8-I	251.2249	C16H29NO
251.2249	251BB-Unclass	251.2249	C16H29NO
251.2249	251C-Izidine	251.2249	C16H29NO
251.1885	251CC-Izidine	251.1885	C15H25NO2
251.2249	251D-PTX	251.2249	C16H29NO
251.2249	251DD-Unclass	251.2249	C16H29NO
251.2249	251E-Izidine	251.2249	C16H29NO
251.2249	251F-CPQ	251.2249	C16H29NO
251.1885	251G-DehydrodesmethylPTX	251.1885	C15H25NO2
251.2249	251H-DeoxyPTX	251.2249	C16H29NO
251.1885	251I-aPTX	251.1885	C15H25NO2
251.2249	251J-CPQ	251.2249	C16H29NO
251.2613	251K-cis-3,5-P	251.2613	C17H33N
251.2613	251K-trans-3,5-P	251.2613	C17H33N
251.1885	251L-Unclass	251.1885	C15H25NO2
251.2613	251M-5,6,8-I	251.2613	C17H33N
251.2613	251N-5,8-I	251.2613	C17H33N
251.2613	251O-3,5-P	251.2613	C17H33N
251.2249	251P-Dehydro-5,8-I	251.2249	C16H29NO
251.2249	251Q-Izidine	251.2249	C16H29NO
251.2249	251R-hPTX	251.2249	C16H29NO
251.2249	251S-Isomer1-5,6,8-I	251.2249	C16H29NO
251.2249	251S-Isomer2-5,6,8-I	251.2249	C16H29NO
251.2613	251T-5,6,8-I	251.2613	C17H33N
251.2249	251U-5,8-I	251.2249	C16H29NO
251.2613	251V-5,6,8-I	251.2613	C17H33N
251.2249	251W-DeoxyhPTX	251.2249	C16H29NO
251.1885	251X-Tricyclic	251.1885	C15H25NO2
251.2613	251Y-4,6-Q	251.2613	C17H33N
251.2249	251Z-Unclass	251.2249	C16H29NO
252.1838	252A-SpiroP	252.1838	C14H24N2O2
252.1838	252B-SpiroP	252.1838	C14H24N2O2
253.2042	253A-aPTX	253.2042	C15H27NO2
253.2406	253B-Isomer1-5,8-I	253.2406	C16H31NO
253.2406	253B-Isomer2-5,8-I	253.2406	C16H31NO
253.2042	253C-Unclass	253.2042	C15H27NO2
253.2042	253D-trans-DHQ	253.2042	C15H27NO2
253.2406	253E-Unclass	253.2406	C16H31NO
253.2042	253F-PTX	253.2042	C15H27NO2
253.2042	253G-Tricyclic	253.2042	C15H27NO2
253.2406	253H-5,6,8-I	253.2406	C16H31NO
253.2770	253I-Pyr	253.2770	C17H35N
253.2770	253J-Pip	253.2770	C17H35N
253.2406	253K-5,6,8-I	253.2406	C16H31NO
253.2406	253L-Izidine	253.2406	C16H31NO
253.2042	253M-Unclass	253.2042	C15H27NO2
253.2406	253N-Unclass	253.2406	C16H31NO
253.2042	253O-Unclass	253.2042	C15H27NO2
253.2406	253P-Isomer1-5,6,8-I	253.2406	C16H31NO
253.2406	253P-Isomer2-5,6,8-I	253.2406	C16H31NO
253.2042	253Q-Unclass	253.2042	C15H27NO2
253.2406	253R-Unclass	253.2406	C16H31NO
253.2042	253S-Tricyclic	253.2042	C15H27NO2
253.2406	253T-3,5-I	253.2406	C16H31NO
253.2770	253U-Pip	253.2770	C17H35N
253.2406	253V-5,6,8-I	253.2406	C16H31NO
254.1630	254-SpiroP	254.1630	C13H22N2O3
255.2198	255A-Pip	255.2198	C15H29NO2
255.1987	255B-1,4-Q	255.1987	C18H25N
255.2198	255C-Isomer1-Pip	255.2198	C15H29NO2
255.2198	255C-Isomer2-Pip	255.2198	C15H29NO2
255.2198	255D-Pip	255.2198	C15H29NO2
255.2198	255E-Unclass	255.2198	C15H29NO2
256.1576	256-Pseudo	256.1576	C16H20N2O
257.2143	257A-N-methyl-DHQ	257.2143	C18H27N
257.2143	257B-Unclass	257.2143	C18H27N
257.2143	257C-5,8-I	257.2143	C18H27N
257.2143	257D-1,4-Q	257.2143	C18H27N
257.2143	257E-5,6,8-I	257.2143	C18H27N
258.1732	258-Pseudo(Pseudophrynaminol)	258.1732	C16H22N2O
259.1936	259A-HTX	259.1936	C17H25NO
259.2300	259B-5,8-I	259.2300	C18H29N
259.2300	259C-5,6,8-I	259.2300	C18H29N
259.2300	259D-Tricyclic	259.2300	C18H29N
259.2300	259E-Isomer1-1,4-Q	259.2300	C18H29N
259.2300	259E-Isomer2-1,4-Q	259.2300	C18H29N
261.2093	261A-HTX	261.2093	C17H27NO
261.2457	261B-5,6,8-I	261.2457	C18H31N
261.2457	261C-Tricyclic	261.2457	C18H31N
261.2457	261D-5,8-I	261.2457	C18H31N
261.2093	261E-Tricyclic	261.2093	C17H27NO
261.2457	261F-Tricyclic	261.2457	C18H31N
261.2457	261G-Unclass	261.2457	C18H31N
261.2457	261H-Tricyclic	261.2457	C18H31N
263.2613	263A-Isomer1-5,6,8-I	263.2613	C18H33N
263.2613	263A-Isomer2-5,6,8-I	263.2613	C18H33N
263.2249	263B-Unclass	263.2249	C17H29NO
263.2249	263C-HTX	263.2249	C17H29NO
263.2613	263D-5,6,8-I	263.2613	C18H33N
263.2249	263E-Tricyclic	263.2249	C17H29NO
263.2613	263F-5,8-I	263.2613	C18H33N
263.2613	263G-Tricyclic	263.2613	C18H33N
263.2613	263H-1,4-Q	263.2613	C18H33N
263.2249	263I-Izidine	263.2249	C17H29NO
263.2249	263J-Unclass	263.2249	C17H29NO
263.2249	263K-5,8-I	263.2249	C17H29NO
263.2249	263L-Dehydro-5,8-I	263.2249	C17H29NO
263.2249	263M-Tricyclic	263.2249	C17H29NO
263.2249	263N-DesmethylPTX	263.2249	C17H29NO
263.2249	263O-Dehydro-5,8-I	263.2249	C17H29NO
263.2249	263P-5,8-I	263.2249	C17H29NO
263.2249	263Q-Izidine	263.2249	C17H29NO
263.2613	263R-N-Methyl-DHQ	263.2613	C18H33N
265.0000	265A-Non-alkaloidal	265.0000
265.2406	265AA-Tricyclic	265.2406	C17H31NO
265.2406	265B-CPQ	265.2406	C17H31NO
265.2406	265C-Izidine	265.2406	C17H31NO
265.2042	265D-PTX	265.2042	C16H27NO2
265.2406	265E-HTX	265.2406	C17H31NO
265.2042	265F-Isomer1-Dehydro-5,8-I	265.2042	C16H27NO2
265.2042	265F-Isomer2-Dehydro-5,8-I	265.2042	C16H27NO2
265.2042	265G-PTX	265.2042	C16H27NO2
265.2406	265H-cis-Izidine	265.2406	C17H31NO
265.2406	265H-trans-Izidine	265.2406	C17H31NO
265.2406	265I-5,6,8-I	265.2406	C17H31NO
265.2406	265J-Isomer1-3,5-P	265.2406	C17H31NO
265.2406	265J-Isomer2-3,5-P	265.2406	C17H31NO
265.2042	265K-Unclass	265.2042	C16H27NO2
265.2406	265L-5,6,8-I	265.2406	C17H31NO
265.2406	265M-3,5-I	265.2406	C17H31NO
265.2406	265N-hPTX	265.2406	C17H31NO
265.2406	265O-5,6,8-I	265.2406	C17H31NO
265.2770	265P-5,8-I	265.2770	C18H35N
265.2406	265Q-Tricyclic	265.2406	C17H31NO
265.2406	265R-Isomer1-Unclass	265.2406	C17H31NO
265.2406	265R-Isomer2-Unclass	265.2406	C17H31NO
265.2406	265S-Tricyclic	265.2406	C17H31NO
265.2406	265T-Dehydro-5,8-I	265.2406	C17H31NO
265.2406	265U-5,6,8-I	265.2406	C17H31NO
265.2406	265V-DesmethylPTX	265.2406	C17H31NO
265.2406	265W-3,5-P	265.2406	C17H31NO
265.2406	265X-DeoxyPTX	265.2406	C17H31NO
265.2406	265Y-Dehydro-5,8-I	265.2406	C17H31NO
265.2406	265Z-Tricyclic	265.2406	C17H31NO
267.2198	267A-aPTX	267.2198	C16H29NO2
267.2198	267B-Unclass	267.2198	C16H29NO2
267.2198	267C-PTX	267.2198	C16H29NO2
267.2198	267E-5,8-I	267.2198	C16H29NO2
267.2198	267F-Unclass	267.2198	C16H29NO2
267.2198	267G-Unclass	267.2198	C16H29NO2
267.2562	267H-3,5-P	267.2562	C17H33NO
267.2926	267I-Isomer1-Unclass	267.2926	C18H37N
267.2926	267I-Isomer2-Unclass	267.2926	C18H37N
267.2926	267I-Isomer3-Unclass	267.2926	C18H37N
267.2562	267J-5,6,8-I	267.2562	C17H33NO
267.2562	267K-Pip	267.2562	C17H33NO
267.1987	267L-DHQ	267.1987	C19H25N
267.2198	267M-Unclass	267.2198	C16H29NO2
267.2198	267N-DesmethylhPTX	267.2198	C16H29NO2
267.2562	267O-Unclass	267.2562	C17H33NO
267.2198	267P-hPTX	267.2198	C16H29NO2
267.2926	267Q-Isomer1-Unclass	267.2926	C18H37N
267.2926	267Q-Isomer2-Unclass	267.2926	C18H37N
267.2562	267R-5,6,8-I	267.2562	C17H33NO
267.2562	267S-5,8-I	267.2562	C17H33NO
267.2562	267T-5,6,8-I	267.2562	C17H33NO
267.2562	267U-5,6,8-I	267.2562	C17H33NO
267.2562	267V-Pip	267.2562	C17H33NO
267.2198	267W-5,6,8-I	267.2198	C16H29NO2
267.2562	267X-Pip	267.2562	C17H33NO
269.2143	269A-DHQ	269.2143	C19H27N
269.2143	269AB-5-epi-trans-DHQ	269.2143	C19H27N
269.2143	269AB-cis-DHQ	269.2143	C19H27N
269.2143	269AB-trans-DHQ	269.2143	C19H27N
269.2143	269B-DHQ	269.2143	C19H27N
269.2719	269C-Pip	269.2719	C17H35NO
269.2143	269D-Dehydro-5,8,I	269.2143	C19H27N
269.2719	269E-Unclass	269.2719	C17H35NO
269.2355	269F-Unclass	269.2355	C16H31NO2
269.2355	269G-Unclass	269.2355	C16H31NO2
269.2355	269H-Isomer1-5,8-I	269.2355	C16H31NO2
269.2355	269H-Isomer2-5,8-I	269.2355	C16H31NO2
269.2355	269I-5,8-I	269.2355	C16H31NO2
271.2300	271A-5,8-I	271.2300	C19H29N
271.2300	271B-Unclass	271.2300	C19H29N
271.2300	271C-Unclass	271.2300	C19H29N
271.2300	271D-DHQ	271.2300	C19H29N
271.2300	271E-Unclass	271.2300	C19H29N
271.2300	271F-3,5-I	271.2300	C19H29N
272.1889	272A-Pseudo	272.1889	C17H24N2O
272.1525	272B-Pseudo	272.1525	C16H20N2O2
273.2457	273A-5,6,8-I	273.2457	C19H31N
273.2457	273B-5,8-I	273.2457	C19H31N
273.2457	273C-5,8-I	273.2457	C19H31N
273.2457	273D-Unclass	273.2457	C19H31N
275.2613	275A-Lehm	275.2613	C19H33N
275.2613	275B-2-epi-cis-DHQ	275.2613	C19H33N
275.2613	275B-cis-DHQ	275.2613	C19H33N
275.2613	275C-3,5-I	275.2613	C19H33N
275.2613	275D-Dehydro-5,8-I	275.2613	C19H33N
275.2613	275E-5,6,8-I	275.2613	C19H33N
275.2613	275F-5,8-I	275.2613	C19H33N
275.2613	275G-Lehm	275.2613	C19H33N
275.2249	275H-PTX	275.2249	C18H29NO
275.2613	275I-4,6-Q	275.2613	C19H33N
275.2249	275J-Unclass	275.2249	C18H29NO
275.2613	275K-Isomer1-Unclass	275.2613	C19H33N
275.2613	275K-Isomer2-Unclass	275.2613	C19H33N
277.2770	277A-Lehm	277.2770	C19H35N
277.2042	277B-PTX	277.2042	C17H27NO2
277.2770	277C-5,6,8-I	277.2770	C19H35N
277.2770	277D-Pyr	277.2770	C19H35N
277.2770	277E-5,6,8-I	277.2770	C19H35N
277.2406	277F-Isomer1-Tricyclic	277.2406	C18H31NO
277.2406	277F-Isomer2-Tricyclic	277.2406	C18H31NO
277.2406	277F-Isomer3-Tricyclic	277.2406	C18H31NO
277.2406	277F-Isomer4-Tricyclic	277.2406	C18H31NO
277.2406	277G-PTX	277.2406	C18H31NO
277.2770	277H-1,4-Q	277.2770	C19H35N
277.2770	277I-Izidine	277.2770	C19H35N
279.2198	279A-Unclass	279.2198	C17H29NO2
279.2562	279B-CPQ	279.2562	C18H33NO
279.2562	279C-CPQ	279.2562	C18H33NO
279.2562	279D-5,8-I	279.2562	C18H33NO
279.2562	279E-1,4-Q	279.2562	C18H33NO
279.2562	279F-Isomer1-5,6,8-I	279.2562	C18H33NO
279.2562	279F-Isomer2-5,6,8-I	279.2562	C18H33NO
279.2926	279G-Pyr	279.2926	C19H37N
279.2926	279H-4,6-Q	279.2926	C19H37N
279.2562	279I-Unclass	279.2562	C18H33NO
279.2198	279J-Unclass	279.2198	C17H29NO2
279.2198	279K-Unclass	279.2198	C17H29NO2
281.2355	281A-PTX	281.2355	C17H31NO2
281.2355	281B-Isomer1-DeoxyPTX	281.2355	C17H31NO2
281.2355	281B-Isomer2-DeoxyPTX	281.2355	C17H31NO2
281.2355	281C-Unclass	281.2355	C17H31NO2
281.2355	281D-Unclass	281.2355	C17H31NO2
281.2355	281E-Unclass	281.2355	C17H31NO2
281.2355	281F-DihydroPTX	281.2355	C17H31NO2
281.2355	281G-Unclass	281.2355	C17H31NO2
281.2719	281H-Isomer1-5,6,8-I	281.2719	C18H35NO
281.2719	281H-Isomer2-5,6,8-I	281.2719	C18H35NO
281.2719	281I-5,8-I	281.2719	C18H35NO
281.2355	281J-Unclass	281.2355	C17H31NO2
281.2355	281K-hPTX	281.2355	C17H31NO2
281.2719	281L-Non-alkaloid (Oleamide)	281.2719	C18H35NO
281.2355	281M-5,6,8-I	281.2355	C17H31NO2
281.2355	281N-DeoxyPTX	281.2355	C17H31NO2
281.2355	281O-5,8-I	281.2355	C17H31NO2
283.1936	283A-HTX (Histrionicotoxin)	283.1936	C19H25NO
283.2511	283B-Unclass	283.2511	C17H33NO2
283.2511	283C-Unclass	283.2511	C17H33NO2
283.2511	283D-Unclass	283.2511	C17H33NO2
283.2511	283E-Unclass	283.2511	C17H33NO2
283.2300	283F-N-Methyl-DHQ	283.2300	C20H29N
285.2093	285A-HTX (Isodihydrohistrionicotoxin)	285.2093	C19H27NO
285.2093	285B-HTX (Neodihydrohistrionicotoxin)	285.2093	C19H27NO
285.2093	285C-HTX (Allodihydrohistrionicotoxin)	285.2093	C19H27NO
285.1729	285D-Unclass	285.1729	C18H23NO2
285.2093	285E-HTX (Dihydrohistrionicotoxin)	285.2093	C19H27NO
286.1681	286A-Pseudo	286.1681	C17H22N2O2
286.1681	286B-Pseudo	286.1681	C17H22N2O2
287.2249	287A-HTX (Isotetrahydrohistrionicotoxin)	287.2249	C19H29NO
287.2249	287B-HTX (Tetrahydrohistrionicotoxin)	287.2249	C19H29NO
287.2249	287C-GTX (Gephyrotoxin)	287.2249	C19H29NO
287.2249	287D-HTX (Allotetrahydrohistrionicotoxin)	287.2249	C19H29NO
287.1885	287E-Unclass	287.1885	C18H25NO2
287.1885	287F-Unclass	287.1885	C18H25NO2
289.2406	289A-Lehm	289.2406	C19H31NO
289.2406	289B-GTX (Dihydrogephyrotoxin)	289.2406	C19H31NO
289.2406	289C-PTX	289.2406	C19H31NO
289.2406	289D-Lehm	289.2406	C19H31NO
289.2406	289E-DeoxyPTX	289.2406	C19H31NO
289.2406	289F-1,4-Q	289.2406	C19H31NO
291.2562	291A-HTX (Octahydrohistrionicotoxin)	291.2562	C19H33NO
291.2562	291B-Izidine	291.2562	C19H33NO
291.2562	291C-Lehm	291.2562	C19H33NO
291.2562	291D-Izidine	291.2562	C19H33NO
291.2562	291E-Isomer1-DeoxyPTX	291.2562	C19H33NO
291.2562	291E-Isomer2-DeoxyPTX	291.2562	C19H33NO
291.2562	291E-Isomer3-DeoxyPTX	291.2562	C19H33NO
291.2562	291F-Lehm	291.2562	C19H33NO
291.2562	291G-PTX	291.2562	C19H33NO
291.2562	291H-5,8-I	291.2562	C19H33NO
291.2198	291I-Unclass	291.2198	C18H29NO2
291.2562	291J-Izidine	291.2562	C19H33NO
293.3083	293A-DHQ	293.3083	C20H39N
293.2719	293B-Unclass	293.2719	C19H35NO
293.2719	293C-Isomer1-5,6,8-I	293.2719	C19H35NO
293.2719	293C-Isomer2-5,6,8-I	293.2719	C19H35NO
293.2719	293D-Isomer1-DeoxyPTX	293.2719	C19H35NO
293.2719	293D-Isomer2-DeoxyPTX	293.2719	C19H35NO
293.2355	293E-Isomer1-PTX	293.2355	C18H31NO2
293.2355	293E-Isomer2-PTX	293.2355	C18H31NO2
293.2719	293F-Lehm	293.2719	C19H35NO
293.1991	293G-Unclass	293.1991	C17H27NO3
293.2719	293H-Unclass	293.2719	C19H35NO
293.2719	293I-Lehm	293.2719	C19H35NO
293.2355	293J-Unclass	293.2355	C18H31NO2
293.1991	293K-aPTX	293.1991	C17H27NO3
293.2719	293L-1,4-Q	293.2719	C19H35NO
293.2355	293M-Unclass	293.2355	C18H31NO2
293.1991	293N-aPTX	293.1991	C17H27NO3
295.2875	295A-5,8-I	295.2875	C19H37NO
295.2511	295B-Izidine	295.2511	C18H33NO2
295.2511	295C-DeoxyPTX	295.2511	C18H33NO2
295.2147	295D-PTX	295.2147	C17H29NO3
295.2511	295E-1,4-Q	295.2511	C18H33NO2
295.2511	295F-PTX	295.2511	C18H33NO2
297.2304	297A-aPTX	297.2304	C17H31NO3
297.2304	297B-PTX	297.2304	C17H31NO3
297.2304	297C-Unclass	297.2304	C17H31NO3
297.2304	297D-Unclass	297.2304	C17H31NO3
297.2304	297E-5,8-I	297.2304	C17H31NO3
300.1474	300-Isomer1-Pseudo	300.1474	C17H20N2O3
300.1474	300-Isomer2-Pseudo	300.1474	C17H20N2O3
301.2770	301-Unclass	301.2770	C21H35N
302.1630	302-Pseudo	302.1630	C17H22N2O3
305.2355	305A-aPTX	305.2355	C19H31NO2
305.2355	305B-PTX	305.2355	C19H31NO2
305.2355	305C-aPTX	305.2355	C19H31NO2
305.2355	305D-PTX	305.2355	C19H31NO2
305.2355	305E-Unclass	305.2355	C19H31NO2
305.2355	305F-Unclass	305.2355	C19H31NO2
305.2355	305G-Unclass	305.2355	C19H31NO2
305.2355	305H-Unclass	305.2355	C19H31NO2
307.2511	307A-PTX (Pumiliotoxin A)	307.2511	C19H33NO2
307.2511	307B-PTX	307.2511	C19H33NO2
307.2511	307C-aPTX	307.2511	C19H33NO2
307.2511	307D-PTX	307.2511	C19H33NO2
307.2511	307E-PTX	307.2511	C19H33NO2
307.2511	307F-Isomer1-PTX	307.2511	C19H33NO2
307.2511	307F-Isomer2-PTX	307.2511	C19H33NO2
307.2511	307F-Isomer3-PTX	307.2511	C19H33NO2
307.2511	307G-PTX	307.2511	C19H33NO2
307.2511	307H-PTX	307.2511	C19H33NO2
307.2147	307I-Unclass	307.2147	C18H29NO3
307.2875	307J-Unclass	307.2875	C20H37NO
308.1292	308/310-Epibatidine Amide	308.1292	C16H21N2O2Cl
309.2668	309A-Isomer1-PTX	309.2668	C19H35NO2
309.2668	309A-Isomer1-PTX	309.2668	C19H35NO2
309.2668	309B-Unclass	309.2668	C19H35NO2
309.2668	309C-PTX	309.2668	C19H35NO2
309.2668	309D-aPTX	309.2668	C19H35NO2
309.2304	309E-Unclass	309.2304	C18H31NO3
309.2668	309F-Unclass	309.2668	C19H35NO2
309.2668	309G-Unclass	309.2668	C19H35NO2
309.2668	309H-DeoxyPTX	309.2668	C19H35NO2
309.2668	309I-Unclass	309.2668	C19H35NO2
309.2668	309J-DeoxyPTX	309.2668	C19H35NO2
316.1787	316-Pseudo	316.1787	C18H24N2O3
317.2355	317-hPTX	317.2355	C20H31NO2
319.2511	319A-hPTX	319.2511	C20H33NO2
319.2511	319B-hPTX	319.2511	C20H33NO2
319.2511	319C-Unclass	319.2511	C20H33NO2
319.2511	319D-hPTX	319.2511	C20H33NO2
319.2511	319E-Unclass	319.2511	C20H33NO2
321.2668	321A-PTX	321.2668	C20H35NO2
321.2668	321B-hPTX	321.2668	C20H35NO2
321.2304	321C-aPTX	321.2304	C19H31NO3
321.2668	321D-Isomer1-hPTX	321.2668	C20H35NO2
321.2668	321D-Isomer2-hPTX	321.2668	C20H35NO2
321.2668	321E-Isomer1-hPTX	321.2668	C20H35NO2
321.2668	321E-Isomer2-hPTX	321.2668	C20H35NO2
323.2460	323A-PTX (Pumiliotoxin B)	323.2460	C19H33NO3
323.2460	323B-aPTX	323.2460	C19H33NO3
323.2460	323C-DesmethylhPTX	323.2460	C19H33NO3
323.2460	323D-Unclass	323.2460	C19H33NO3
323.2824	323E-hPTX	323.2824	C20H37NO2
323.2460	323F-PTX	323.2460	C19H33NO3
323.2460	323G-Unclass	323.2460	C19H33NO3
323.2460	323H-Unclass	323.2460	C19H33NO3
323.2824	323I-Unclass	323.2824	C20H37NO2
325.2617	325A-aPTX	325.2617	C19H35NO3
325.2617	325B-Isomer1-PTX	325.2617	C19H35NO3
325.2617	325B-Isomer2-PTX	325.2617	C19H35NO3
325.2617	325C-Unclass	325.2617	C19H35NO3
330.1580	330-Pseudo	330.1580	C18H22N2O4
332.1736	332-Pseudo	332.1736	C18H24N2O4
333.2668	333-Tricyclic	333.2668	C21H35NO2
335.2824	335-Isomer1-hPTX	335.2824	C21H37NO2
335.2824	335-Isomer2-hPTX	335.2824	C21H37NO2
337.2981	337A-hPTX	337.2981	C21H39NO2
337.2617	337B-hPTX	337.2617	C20H35NO3
337.2981	337C-Unclass	337.2981	C21H39NO2
339.2410	339A-aPTX	339.2410	C19H33NO4
339.2410	339B-aPTX	339.2410	C19H33NO4
339.2410	339C-DesmethylhPTX	339.2410	C19H33NO4
339.2410	339D-Isomer1-Unclass	339.2410	C19H33NO4
339.2410	339D-Isomer2-Unclass	339.2410	C19H33NO4
339.2410	339E-Isomer1-Unclass	339.2410	C19H33NO4
339.2410	339E-Isomer2-Unclass	339.2410	C19H33NO4
339.2773	339F-Unclass	339.2773	C20H37NO3
339.2410	339G-Unclass	339.2410	C19H33NO4
341.2566	341A-aPTX	341.2566	C19H35NO4
341.2566	341B-aPTX	341.2566	C19H35NO4
341.2930	341C-5,6,8-I	341.2930	C20H39NO3
341.2566	341D-Unclass	341.2566	C19H35NO4
346.1893	346A-Pseudo	346.1893	C19H26N2O4
346.2157	346B-Chimonanthine	346.2157	C22H26N4
346.2157	346C-Calycanthine	346.2157	C22H26N4
351.2773	351-Unclass	351.2773	C21H37NO3
353.2930	353A-PTX	353.2930	C21H39NO3
353.2930	353B-5,6,8-I	353.2930	C21H39NO3
353.2930	353C-hPTX	353.2930	C21H39NO3
357.2515	357A-Isomer1-aPTX	357.2515	C19H35NO5
357.2515	357A-Isomer2-aPTX	357.2515	C19H35NO5
357.2515	357B-Unclass	357.2515	C19H35NO5
369.2515	369-Unclass	369.2515	C20H35NO5
371.2672	371-Unclass	371.2672	C20H37NO5
379.2543	379A-PTX	379.2543	C21H37NO3Si
380.3191	380-DHQ-dimer	380.3191	C26H40N2
382.3348	382-DHQ-dimer	382.3348	C26H42N2
384.3504	384A-DHQ-dimer	384.3504	C26H44N2
384.3504	384B-DHQ-dimer	384.3504	C26H44N2
390.2519	390-Unclass	390.2519	C22H34N2O4
392.2675	392-Unclass	392.2675	C22H36N2O4
395.3036	395-Unclass	395.3036	C23H41NO4
396.3141	396-DHQ-Dimer	396.3141	C26H40N2O
398.3297	398-DHQ-Dimer	398.3297	C26H42N2O
400.3454	400-Isomer1-DHQ-Dimer	400.3454	C26H44N2O
400.3454	400-Isomer2-DHQ-Dimer	400.3454	C26H44N2O
434.2781	434-Unclass	434.2781	C24H38N2O5
512.3151	512-Pseudo (Pseudophrynamine A)	512.3151	C32H40N4O2
524.3151	524-Pseudo	524.3151	C33H40N4O2
528.3100	528-Pseudo	528.3100	C32H40N4O3
538.3043	BTX-Batrachotoxin	538.3043	C31H42N2O6
417.2515	BTXa-Batrachotoxinin A,	417.2515	C24H35NO5
552.3199	hBTX-Homobatrachotoxin,	552.3199	C32H44N2O6
554.2992	OH-BTX-4B-Hydroxybatrachotoxin,	554.2992	C31H42N2O7
568.3149	OH-hBTX-4B-Hydroxyhomobatrachotoxin,	568.3149	C32H44N2O7
400.0000	pBTX-Pseudobatrachotoxin	400.0000	C24H34NO4
